# Unique and conserved endoplasmic reticulum stress responses in neuroendocrine cells

**DOI:** 10.1101/2025.08.29.672971

**Authors:** Karina Rodrigues-dos-Santos, Gitanjali Roy, Anna Geisinger, Sahiti Somalraju, Travis S. Johnson, Michael A. Kalwat

## Abstract

Endocrine cells are dedicated to the production and processing of hormones, from peptides to small molecules, to regulate key physiological processes, including glucose homeostasis and metabolism. Because of this relatively high productivity, endo-crine cells must handle a variety of stresses from oxidative stress to the unfolded protein response of the endoplasmic reticulum (UPR^ER^). While much is known about the major pathways regulating the UPR^ER^, the roles of endocrine cell type-specific, context-dependent, and time-dependent transcriptional changes are not well explored. To identify unique and shared responses to the UPR^ER^ across a subset of endocrine cell types, we tested representative lines for β-cells (insulin), α-cells (glucagon), δ-cells (somatostatin), X/A-cells (ghrelin), L-cells (glucagon-like peptide 1 (GLP1)), and thyrotropes (thyroid hormone and thyroglobulin). We exposed each cell type to the canonical ER stressor thapsigargin for 6 and 24 h, or vehicle for 24 h and performed mRNA sequencing. Analysis of the data showed all lines responded to thapsigargin. Comparisons of differentially expressed genes between each line revealed both shared and unique transcriptional signatures. These data represent a valuable mineable set of candidate genes that may have cell type-specific functions during the UPR^ER^ and have the potential to lead to a new understanding of how different endocrine cells mitigate or succumb to ER stress.
