## Supplementary material for "Unique and conserved endoplasmic reticulum stress responses in neuroendocrine cells": Table S2

### Sheet: Sheet1
Table S2 Primer Information
qPCR Primer Sequences
Gene name	Species	Fwd and Rev 5'->3'	Amplicon	Source
Ddit3	Mouse	CACCACACCTGAAAGCAGAAC	65	PMCID: PMC2582538
		GGTGAAAGGCAGGGACTCA
Hspa5	Mouse	TGGAGTTCCCCAGATTGAAG	728	PMCID: PMC2798684
		CCTGACCCACCTTTTTCTCA
Ins1/2	Mouse	TGAAGTGGAGGACCCACAAGT	125/131	Chuang JC,, et al Mol Endo 2008.
		AGATGCTGGTGCAGCACTGAT
Gcg	Mouse	TACACCTGTTCGCAGCTCAG	145	Primerblast: NM_008100.4
		GCTGGGAATGATCTGGGGTT
Ghrl	Mouse	CAGCAGAGAAAGGAATCCAAGAAG	182	Primerblast: NM_021488.5
		CGGCCATGCTGCTGATACTG
18S	Human/Mouse	GTAACCCGTTGAACCCCATT	151	http://www.uic.edu/depts/rrc/cgf/realtime/primerseq.html
		CCATCCAATCGGTAGTAGCG
Tg	Rat	GGCCTCCACCTTCACTCAAA	102	Primerblast: NM_030988.2
		CACTTGGTGGGACATCGGAA
Ddit3	Rat	ACCTGAGGAGAGAGTGTTCCA	124	Primerblast: NM_001109986.1
		GGACACTGTCTCAAAGGCGA
Hspa5	Rat	TTCCGAGGAACACTGTGGTG	109	Primerblast: NM_013083.2
		GTCAGGGGTCGTTCACCTTC
18S (rat)	Rat	GTTCAGCCACCCGAGATTGA	145	Primerblast
		CCCATCACGAATGGGGTTCA
INS	Human	TGTCCTTCTGCCATGGCCCT	92	Evans-Molina, C et al Diabetes 2007.
		TTCACAAAGGCTGCGGCTGG
ATF4	Human	GGCCAAGCACTTCAAACCTC	120	Primerblast: NM_001675.4
		GAGAAGGCATCCTCCTTGCT
MANF	Human	GGCGACTGCGAAGTTTGTATT	121	Primerblast: NM_006010.6
		TTGCTTCCCGGCAGAACTTT
XBP1S	Human	GCTGAGTCCGCAGCAGGT	130	PMCID: PMC6645673
		CTGGGTCCAAGTTGTCCAGAAT
MAFA	Human	CTTCAGCAAGGAGGAGGTCATC	208	ENST00000333480.3
		CTCGTATTTCTCCTTGTACAGGTCC
DDIT3	Human	GGAAACAGAGTGGTCATTCCC	116	Primerbank: 304282228c1
		CTGCTTGAGCCGTTCATTCTC
HSPA5	Human	ATCAACGAGCCTACGGCAG	197	Primerblast:NM_005347.5
		TCCATGACACGCTGGTCAAA
FOS	Human	CCGGGGATAGCCTCTCTTACT	93	Primerbank**: 254750707c1
		CCAGGTCCGTGCAGAAGTC
CDKN1A	Human	GCCGAAGTCAGTTCCTTGTG	84	Primerblast: NM_000389.5
		TTCTGACATGGCGCCTCCT
NPY	Human	GGAAAACGATCCAGCCCAGA	91	Primerblast: NM_000905.4
		CAGGGTCTTCAAGCCGAGTT
TMSB10	Human	ACGAGACTGCACGGATTGTT	132	Primerblast: NM_021103.4
		ATGGTCTCTTTGGTCGGCAG
ACTB	Human	CTGTACGCCAACACAGTGCT	127	PMC8280887
		GCTCAGGAGGAGCAATGATC
VAPA	Human	TACCGAAACAAGGAAACTAATGGAA	101	PMC8280887
		GCCTTAAACCTTCATCTCTCAGGT
**Harvard Primerbank: https://pga.mgh.harvard.edu/primerbank/
