## Supplementary material for "Unique and conserved endoplasmic reticulum stress responses in neuroendocrine cells": Table S4

### Sheet: upset_6h_all_lines_intersection
Gene	MIN6_logFC	MIN6_FDR	aTC1_logFC	aTC1_FDR	MGN3_logFC	MGN3_FDR	GLUTag_logFC	GLUTag_FDR	PCCL3_logFC	PCCL3_FDR	QGP1_logFC	QGP1_FDR
Arntl	1.318	4.31e-07	0.965	0.000278	1.011	0.0253	0.929	0.000603	1.3	0.00176	1.642	0.000112
Asns	1.74	6.88e-11	0.742	0.000461	1.377	0.00555	0.872	0.0028	1.124	0.0042	1.372	0.014
Atf3	3.33	4.75e-11	2.656	5.57e-06	2.173	0.00558	2.269	0.000199	2.221	0.0037	3.807	7.82e-06
Atf6	1.013	5.33e-08	1.41	2.8e-05	1.072	0.0272	1.392	0.000218	1.524	0.00331	1.087	0.00418
Bet1	0.837	3.72e-05	0.729	0.00032	0.896	0.0282	0.891	0.00103	1.085	0.0028	1.071	0.000824
Cebpg	1.61	4.71e-09	1.209	1.46e-05	1.277	0.0101	1.328	0.000472	0.756	0.0256	2.081	1.5e-05
Clic4	1.324	6.03e-09	0.604	0.00165	0.813	0.0335	1.246	0.000168	0.894	0.00396	1.445	0.000883
Cry1	0.837	1e-05	0.868	0.000211	0.895	0.0351	0.803	0.00179	1.914	0.000849	1.22	0.000726
Ddit3	2.091	1.77e-09	2.946	1.13e-05	2.581	0.00322	2.224	0.000738	2.052	0.0119	4.479	9.9e-06
Fam46c	-1.08	6.44e-06	-1.846	0.00214	-1.642	0.0146	-0.592	0.0393	-1.782	0.00922	-2.437	0.000633
Gnpnat1	0.821	1.58e-05	1.184	7.18e-05	0.993	0.0315	1.114	0.000986	1.337	0.000806	1.058	0.00176
Gpt2	2.408	1.34e-11	1.013	0.000254	1.272	0.0286	1.565	0.000492	0.618	0.0352	2.387	3.34e-05
Herpud1	1.653	1.85e-09	1.596	8.95e-06	1.304	0.00607	1.757	0.000199	2.224	0.00059	3.495	3.67e-06
Ifrd1	1.125	1.12e-07	0.91	0.000169	1.632	0.00607	0.882	0.000216	1.718	0.00179	2.92	4.9e-06
Mthfd2	1.71	1.13e-10	0.896	0.000244	1.311	0.0119	1.084	0.00301	0.737	0.0348	2.198	6.43e-05
Nfil3	2.477	4.38e-11	1.056	0.000234	1.77	0.00667	1.191	0.00408	1.421	0.000863	2.393	4.9e-05
Nfxl1	0.748	3.36e-05	1.055	0.000156	1.577	0.00337	1.053	0.000492	1.492	0.0071	0.874	0.00259
Ppp1r15a	2.351	6.88e-11	2.279	2.78e-06	1.282	0.00787	2.202	0.000168	1.981	0.0292	2.099	0.000215
Psph	1.928	1.46e-08	1.165	0.00218	1.39	0.0481	1.179	0.00128	1.077	0.00683	2.014	6.85e-05
Slc7a1	1.895	5.42e-10	0.926	0.000309	1.317	0.00659	1.089	0.000472	1.036	0.0297	2.031	2.52e-05
Slc7a11	3.69	3.32e-10	2.962	5.36e-07	3.187	0.00453	3.501	0.000139	1.774	0.0065	0.991	0.015
Slc7a5	1.087	4.02e-08	0.768	0.000436	1.322	0.0205	0.919	0.000603	0.784	0.0298	2.983	1.47e-05
Snn	-0.925	0.000216	-0.882	0.000729	-1.04	0.0349	-0.831	0.00169	-1.886	0.000644	-1.339	0.0168
Stc2	1.019	0.0424	1.848	0.000492	1.087	0.0282	1.271	0.0029	-0.875	0.00756	3.482	0.000107
Tars	1.458	6.59e-09	1.168	0.000103	1.044	0.0277	1.371	0.000223	1.109	0.00563	1.279	0.00259
Timp2	-1.068	4.47e-06	-1.058	0.000779	-1.408	0.00602	-1.132	0.000472	-0.923	0.00422	-1.033	0.0168
Tmem39a	0.624	0.000524	0.957	0.000451	1.06	0.0215	1.172	0.00102	1.881	0.000528	1.528	0.000199

### Sheet: upset_24h_all_lines_intersectio
Gene	MIN6_logFC	MIN6_FDR	aTC1_logFC	aTC1_FDR	MGN3_logFC	MGN3_FDR	GLUTag_logFC	GLUTag_FDR	PCCL3_logFC	PCCL3_FDR	QGP1_logFC	QGP1_FDR
Atf6	1.729	1.28e-11	1.444	2.12e-05	1.846	0.00128	1.168	0.000681	1.357	0.00802	0.962	0.00594
Calr	0.994	2.15e-08	1.268	0.000191	1.143	0.025	0.919	0.0124	1.672	0.0014	1.222	0.000512
Cited2	-0.675	0.000144	-0.841	0.00186	-2.002	0.00249	-0.75	0.00264	2.243	0.000296	1.402	0.000851
Creld2	0.647	1.91e-05	1.031	0.000114	1.445	0.000937	1.256	0.000609	1.952	0.0036	1.003	0.00133
Ddit3	3.096	7.21e-13	2.962	7.15e-06	3.709	0.000133	2.128	0.00129	1.648	0.042	4.488	8.46e-06
Dnajb11	0.694	1.45e-06	1.212	0.000288	0.901	0.0118	0.835	0.00587	1.397	0.00396	1.088	0.00268
Dnajb9	1.668	3.45e-10	1.39	0.000191	2.629	0.0191	1.434	0.000469	2.843	0.000219	1.468	0.00456
Fkbp11	2.261	1.44e-09	1.517	0.00329	2.373	0.0109	2.263	0.00095	2.247	0.00148	0.946	0.00326
Herpud1	2.132	1.37e-11	0.892	0.000155	1.394	0.00133	1.151	0.00214	0.928	0.0369	2.226	2.17e-05
Hfe	1.191	5.05e-07	0.688	0.0172	1.262	0.00877	1.045	0.0495	-1.347	0.024	-1.385	0.00227
Hspa5	1.584	2.74e-10	1.681	6.56e-05	1.934	0.000982	1.875	6.33e-05	2.571	0.000985	2.07	4.71e-05
Hyou1	1.154	5.95e-09	1.315	3.23e-05	1.945	0.00272	1.518	0.000133	2.271	0.00101	1.429	0.000525
Ifrd1	1.341	2.46e-09	1.088	5.44e-05	1.78	0.00108	0.696	0.000894	0.959	0.0328	2.352	1.11e-05
Lhfpl2	3.944	3.1e-14	1.451	7.29e-06	2.306	0.00024	0.618	0.00447	-1.328	0.000789	1.03	0.00383
Lrrc59	0.95	6.11e-08	0.783	0.000411	1.08	0.00618	0.703	0.00702	1.336	0.00223	0.947	0.00227
Magt1	0.594	7.51e-06	0.922	7.56e-05	1.145	0.00968	1.343	7.98e-05	1.205	0.000804	0.977	0.000548
Manf	0.921	6.42e-07	0.953	0.00117	1.558	0.000982	1.467	0.000321	1.714	0.000419	0.969	0.0134
Ostc	0.699	2.84e-06	0.757	0.00204	1.069	0.0331	1.034	0.000321	1.875	0.00316	1.04	0.00107
P3h1	0.642	6.53e-05	0.658	0.00283	0.969	0.00842	0.609	0.0476	0.992	0.00524	0.762	0.00415
Pdia5	0.811	4.54e-06	1.512	7.29e-06	1.612	0.000563	3.243	8.74e-05	1.408	0.00084	0.589	0.0373
Pdia6	0.673	4.23e-06	1.075	0.000136	1.262	0.00224	1.439	0.000538	1.435	0.00141	0.591	0.0289
Phgdh	2.288	2.34e-11	1.36	8.25e-05	1.449	0.0297	1.98	0.000192	-0.75	0.0211	1.408	0.00147
Pi4k2b	0.675	0.0132	0.776	0.00178	1.141	0.0163	1.12	0.0234	1.282	0.00594	-1.095	0.00298
Pkm	-1.135	1.08e-07	-0.828	0.000478	-1.999	0.000982	-1.472	0.00419	0.96	0.027	-1.454	0.000223
Ppp1r15a	3.531	5.4e-14	2.625	6.13e-07	2.644	0.00024	1.829	0.000294	1.926	0.0472	2.329	8.84e-05
Pycr1	1.925	1.77e-09	0.735	0.00208	1.892	0.00223	1.682	4.76e-05	1.137	0.0199	1.385	0.0175
Rpn1	0.757	6.29e-07	0.964	0.000354	1.115	0.00293	0.94	0.00131	0.82	0.0079	0.772	0.00253
Sec11c	0.738	1.77e-06	0.737	0.00207	0.966	0.00744	0.775	0.0153	1.321	0.00784	-1.688	0.000578
Sec24d	1.022	1.34e-07	1.478	9.37e-05	1.22	0.00759	2.989	4.76e-05	1.596	0.00032	0.963	0.00438
Sec61a1	0.963	7.73e-08	0.845	0.000572	0.93	0.0189	0.973	0.00085	1.189	0.00611	0.73	0.00535
Sel1l	1.112	6.43e-09	0.956	9.73e-05	0.95	0.00762	1.109	0.000335	1.636	0.00904	2.163	0.000192
Serp1	1.125	1.99e-08	0.922	0.000309	1.858	0.000937	1.248	0.000259	2.161	0.000178	1.502	0.000226
Slc7a11	3.788	3.49e-11	2.88	3.83e-07	3.568	0.000726	2.833	0.000104	1.832	0.00826	0.737	0.0423
Stc2	1.461	0.00123	1.98	0.000462	2.3	0.000744	0.91	0.0268	-1.989	0.000246	3.73	5.86e-05
Syvn1	0.678	3.46e-06	0.605	0.00081	0.821	0.013	0.964	0.00253	1.24	0.00268	1.269	0.000641
Uba5	1.149	2.13e-08	0.726	0.00309	1.317	0.0105	0.75	0.00182	0.83	0.0154	0.814	0.00953
Ypel5	1.089	3.63e-08	0.873	0.00109	1.608	0.00224	0.697	0.00946	0.941	0.025	0.613	0.0344
