## Supplementary material for "Unique and conserved endoplasmic reticulum stress responses in neuroendocrine cells": Table S7

### Sheet: MIN6_down_aTC1_up_6h
genes	MIN6_logFC	MIN6_FDR	aTC1_logFC	aTC1_FDR	logFC_diff
Igfbp4	-0.923357	1.63829e-05	2.07743	0.00230514	3.00079
Atp2a3	-0.693133	7.16049e-06	2.24483	0.000870357	2.93797
Sytl4	-0.999816	9.42147e-08	1.90341	0.00653916	2.90322
Pax6os1	-1.28287	0.00675721	1.11209	0.0363989	2.39496
Ero1lb	-0.716312	6.14396e-06	0.853431	0.000171516	1.56974

### Sheet: MIN6_up_aTC1_up_6h
genes	MIN6_logFC	MIN6_FDR	aTC1_logFC	aTC1_FDR
BC051019	6.19074	0.00171189	3.52594	0.00103925
Hhipl1	2.51482	0.000250975	6.51677	0.0089712
Dmrt1	5.32396	0.00834106	3.1102	0.00099431
Mettl7b	4.06636	0.0480637	4.30877	0.0124006
Plce1	4.34974	0.00616479	3.87335	5.35897e-07
Gm1110	4.96385	0.00556635	3.2474	0.000823192
Gabrr1	4.2269	0.000113823	3.97924	0.000152028
P2rx7	4.0187	4.86548e-05	4.05007	1.46293e-05
Apobr	3.77419	0.000431321	4.11372	0.00224573
Wwtr1	3.66461	0.000622188	4.14881	0.000787144
Gys2	5.82407	0.00576195	1.85595	2.79586e-05
Cyb5r2	3.94056	0.00345307	3.70594	0.000823192
Soat2	3.46842	0.000625835	3.95381	0.000380476
Ccdc125	3.4188	0.00473692	3.67293	0.00341311
Nrap	4.24549	0.00206111	2.83325	0.00266609
Traf3ip3	4.05347	0.0100025	3.02398	0.0095432
Myo5c	3.27895	0.00471374	3.38474	0.00370075
Hhip	3.10675	0.00173709	3.55238	7.08577e-06
Slc7a11	3.69037	3.31572e-10	2.96163	5.35897e-07
Arap3	4.30502	0.00910438	2.23991	0.00406195
Mamdc2	1.73094	0.00069838	4.60353	0.000314114
Trib3	3.40551	1.93397e-12	2.83906	3.36817e-05
Nr1h3	4.54171	0.00644306	1.52291	0.00122947
Atf3	3.33023	4.75249e-11	2.65637	5.5676e-06
Piwil2	2.61914	0.0381637	3.22012	0.00099099
Trim66	1.99216	0.00221807	3.80688	5.35897e-07
Spatc1l	3.83515	0.0142075	1.69939	0.00768746
Chac1	3.83481	3.65037e-13	1.64406	0.000192942
E030011O05Rik	2.52288	0.00802235	2.92943	0.0128166
Cth	3.30753	1.19383e-09	2.05951	0.0001186
Sspo	4.12215	0.000610421	1.18575	0.0359038
B230209E15Rik	2.06492	0.000208948	3.17116	0.012573
Bhlha15	1.61025	4.20267e-08	3.61243	7.43361e-06
Mroh8	2.76837	0.0126221	2.44017	0.0023291
Hhipl2	3.65525	0.00410385	1.54912	0.00990347
Itgam	3.55885	0.00699813	1.50365	0.00227896
Ddit3	2.0907	1.76919e-09	2.94569	1.12601e-05
Npm2	3.2427	0.0349442	1.78813	0.0172865
Snhg12	2.20014	4.30767e-07	2.76927	7.55913e-05
Slc6a9	2.87797	1.98039e-11	2.0116	4.23031e-06
Cd36	3.17462	0.0268734	1.7137	0.000585497
Scx	3.24753	0.0420555	1.63695	0.0377655
Ak7	2.83633	0.0109753	1.99031	0.0157539
Tecta	3.27998	0.00329919	1.39298	0.0215637
4933413G19Rik	2.55211	0.0230956	2.11287	0.0129365
Gm11974	2.18966	4.12122e-06	2.46783	6.7971e-05
Akr1b7	2.60475	0.0180289	2.03409	0.00667169
Vwa7	3.42757	0.00286322	1.21001	0.049959
Ppp1r15a	2.35052	6.88026e-11	2.27948	2.77554e-06
Cdnf	3.02107	0.00649022	1.57966	0.000511481
Dnah10	3.06036	0.0038097	1.49173	0.0259708
BC048644	3.08744	0.0308446	1.44414	0.00187319
0610039H22Rik	2.92106	0.000132991	1.52047	0.0314398
Jdp2	3.39009	5.14485e-09	1.04882	0.00580637
Sag	2.65805	0.0253706	1.76379	0.012573
Ciart	2.9593	1.57545e-09	1.42893	0.000177217
Rimklb	2.67594	0.0133495	1.66368	0.0129731
Zcchc12	1.72859	0.0189677	2.52014	0.00119376
Bcat1	3.09758	1.6851e-09	1.14998	1.8939e-05
Stbd1	2.32329	7.98337e-09	1.78796	1.46293e-05
Extl1	2.67995	2.92781e-05	1.42675	0.000319036
Cybrd1	1.76541	0.0267098	2.33398	0.000138685
Tnfrsf19	2.79316	0.0183289	1.05838	0.000577937
Slc7a3	2.4326	2.70143e-08	1.39595	0.000958241
1700013F07Rik	2.2286	0.00406025	1.57336	0.000303262
Kcnj14	2.64039	0.0122354	1.13669	0.00738464
Klf15	2.45216	0.00868252	1.29136	0.000233931
4933417D19Rik	2.05941	0.0370078	1.65381	0.00982374
A630095E13Rik	1.41487	7.20658e-05	2.2564	0.00039022
Aoc3	2.23944	0.0211775	1.42672	0.000280954
Ccdc79	1.76131	0.00808559	1.89621	0.00787509
Nupr1	2.01776	2.2102e-09	1.63884	3.66003e-05
5430416N02Rik	1.48768	1.17319e-06	2.11621	7.77392e-06
Cebpb	2.06651	1.24403e-07	1.51488	0.00679003
Nfil3	2.47662	4.37886e-11	1.0561	0.000233931
Gm16973	1.93121	1.953e-07	1.56891	0.000270756
Akna	1.44241	2.97774e-06	2.04563	1.46293e-05
2410006H16Rik	1.51744	8.634e-07	1.92981	0.000403406
Ddr2	1.85736	1.54291e-07	1.58349	0.000243747
Gpt2	2.40827	1.33632e-11	1.01273	0.000253567
Ndufa4l2	2.23964	0.0064163	1.17492	0.0365736
Phgdh	2.30609	1.44278e-10	1.09164	0.00030855
Fam84b	1.57248	7.12979e-08	1.78373	0.0108108
Cyp27b1	1.26216	0.0217269	2.06593	0.0001186
Gm1141	2.17126	0.0149321	1.10256	0.0295154
Herpud1	1.65259	1.84982e-09	1.59573	8.94639e-06
Creb5	1.88751	0.000386277	1.3396	0.0258907
Dnah11	2.01866	0.0211424	1.19531	0.0129664
Otub2	1.80408	1.34264e-09	1.38183	0.000278191
Amz1	2.06372	0.0429968	1.10442	0.0198284
Myc	1.20584	2.5691e-05	1.95596	9.50507e-05
Cdh10	1.83952	9.20241e-05	1.30141	0.00100541
1810032O08Rik	1.33682	3.14658e-05	1.76736	0.00530991
1500012F01Rik	1.28068	1.57849e-05	1.82324	0.0105383
Psph	1.9285	1.4637e-08	1.16532	0.002185
Dusp16	1.76775	1.17925e-08	1.32394	1.65495e-05
Dennd2d	1.06314	2.51275e-05	2.01854	0.000345089
D730045A05Rik	1.87711	0.0175101	1.19272	0.002804
Cyb5r1	1.23162	2.38146e-08	1.82275	8.32827e-05
Alpk1	1.42453	0.0332767	1.62626	0.00377429
Arl14ep	1.72258	1.03727e-09	1.29216	1.63036e-05
Stmn4	1.37281	0.000260133	1.63463	0.00280806
Stk32c	1.38377	0.0436183	1.58996	0.00431067
Snhg1	1.37769	3.45991e-08	1.58103	0.00244205
Phf10	1.74477	1.42169e-10	1.19516	0.000361805
Dnajb9	1.20646	8.10271e-08	1.70432	7.38145e-05
Stc2	1.01885	0.0424206	1.8477	0.000492489
Snhg17	1.34549	2.09704e-05	1.49478	1.83426e-05
Cebpg	1.60981	4.70675e-09	1.20919	1.46293e-05
Acot2	1.07079	2.1855e-05	1.7461	3.66003e-05
Angptl6	1.21471	2.43822e-06	1.6011	0.0028021
Glipr2	1.61982	9.56012e-05	1.1492	0.0162146
P2rx3	1.30007	0.00315365	1.40702	0.00132295
Arid5a	1.42504	3.07565e-08	1.24215	7.38145e-05
Zc3h8	1.2177	6.86628e-05	1.43037	0.000163276
Relb	1.27595	5.98603e-06	1.36816	0.00050614
Bcl6	1.60675	5.50181e-06	1.03591	0.000139926
Mknk1	1.13844	2.81111e-07	1.49765	1.63036e-05
Tars	1.45761	6.59126e-09	1.16817	0.000102647
Grik4	1.45827	0.0298813	1.14224	0.0121016
Arrdc4	1.08918	0.0001056	1.50911	9.30657e-06
1110038B12Rik	1.12694	0.000206562	1.45521	0.00184557
Plek	1.13554	8.27655e-05	1.44029	0.000672154
Fzd4	1.46568	1.85161e-06	1.06233	0.000880052
Lck	1.32136	1.62049e-05	1.16164	0.00126299
Dus4l	1.0516	0.000942096	1.38121	1.6659e-05
Atf6	1.01274	5.33157e-08	1.41043	2.79586e-05
Tbc1d31	1.24456	3.91877e-08	1.17784	0.00023982
Pram1	1.03806	0.0288818	1.37671	0.000677085
Gem	1.16607	1.76174e-05	1.23231	0.00127954
Eprs	1.37797	1.66793e-09	1.0062	0.00102598
Dusp8	1.21921	1.12687e-07	1.15389	0.000155883
Tma16	1.14184	0.000395417	1.22725	0.000236385
Nfkbil1	1.11486	6.93156e-05	1.24538	0.00112033
Casc1	1.17315	0.0429816	1.1762	0.0173085
Gm3558	1.223	0.0160578	1.02783	0.0488294
Plp1	1.00012	0.0258015	1.22285	0.00667653
A230072E10Rik	1.10897	0.048488	1.10601	0.0491446
Atf5	1.11596	3.58804e-07	1.03952	0.000238099
Taf15	1.03641	1.84975e-05	1.04832	0.00127119

### Sheet: MIN6_up_aTC1_down_6h
genes	MIN6_logFC	MIN6_FDR	aTC1_logFC	aTC1_FDR	logFC_diff
Fam83f	5.50761	0.0107992	-1.56396	0.00593938	7.07156
Tmprss3	3.91786	0.0114845	-2.18477	0.00358948	6.10262
Peg10	4.75641	0.0154585	-1.20276	0.000941757	5.95917
Ephb1	5.21116	0.00608895	-0.607236	0.00781399	5.8184
Adam19	5.13465	0.0047026	-0.541794	0.0334351	5.67644
Grap2	4.93222	0.0157796	-0.593394	0.0136892	5.52562
Cbln4	3.87475	0.0389488	-1.48293	0.00700753	5.35768
Dmbt1	3.84473	0.00873457	-1.47445	0.0307349	5.31918
Ptprv	4.29934	0.00266827	-0.984924	0.0480608	5.28426
Trpm2	3.77342	0.00403916	-0.893863	0.0076057	4.66728
Aspg	3.7127	0.0111134	-0.878225	0.0208069	4.59092
Pgm5	3.98889	0.0176748	-0.415049	0.0216281	4.40394
Mical1	2.94619	0.0243732	-1.34962	0.00166128	4.29581
Ccdc87	2.74898	0.017748	-1.34668	0.0292533	4.09566
Adamtsl1	2.92287	0.00982251	-0.9456	0.0007253	3.86847
Megf10	2.56548	0.0143825	-0.983369	0.0275509	3.54885
Cubn	2.41817	0.00591957	-0.848063	0.0332674	3.26623
Kcnj9	2.06344	0.0379252	-1.08602	0.000590884	3.14946
Grb10	2.65955	0.00341021	-0.476766	0.00664731	3.13632
Epn3	2.24729	0.0210572	-0.700402	0.0183743	2.94769
Gpr179	1.87772	0.0444527	-0.97212	0.00442875	2.84984
Adm	1.46173	0.000912156	-0.982468	0.0213264	2.4442
Col1a2	1.46737	0.0360885	-0.951848	0.018808	2.41922
Pdgfra	1.62304	0.0401987	-0.61067	0.0168023	2.23371
Ier3	0.738109	0.00647807	-1.2002	0.00123731	1.93831
Acacb	1.29	0.0130145	-0.386107	0.0230081	1.67611
Tnfaip3	0.730714	0.00873457	-0.930291	0.000869847	1.66101

### Sheet: MIN6_down_aTC1_down_6h
genes	MIN6_logFC	MIN6_FDR	aTC1_logFC	aTC1_FDR
Kctd12b	-2.41105	0.000203175	-2.13231	0.00101907
Stc1	-1.87451	8.92961e-09	-2.2372	1.46293e-05
Slc16a3	-2.1537	8.85873e-09	-1.84562	0.0100982
Ak4	-1.39907	9.61056e-06	-2.37777	0.00103285
Itm2a	-2.2854	0.00434798	-1.47036	0.0148092
3632451O06Rik	-1.64975	1.55434e-05	-2.10253	1.61293e-05
Pcdhb10	-1.25442	0.000123058	-2.19457	0.00384796
St8sia1	-1.69165	1.03762e-07	-1.57052	0.000237057
Pcdhb4	-1.37571	6.37577e-05	-1.83376	0.001124
Tmem27	-1.59132	7.32872e-09	-1.49836	0.00027115
Colgalt2	-1.07517	0.000168001	-1.89253	1.76947e-05
Pcdhb11	-1.50194	1.16574e-07	-1.45089	0.000309242
Heg1	-1.25057	1.02003e-08	-1.67783	0.000553247
Fam46c	-1.08019	6.43662e-06	-1.84646	0.00214198
Tubb4a	-1.2995	1.56621e-06	-1.52168	0.000102647
Pcdhb6	-1.26472	5.48305e-06	-1.53731	0.0132024
Bnip3	-1.18663	2.49326e-07	-1.55141	0.000320054
Pcdhb5	-1.44704	8.95419e-06	-1.23942	0.00637444
Cyp2s1	-1.20344	0.000119873	-1.47339	0.0158349
Lgals3bp	-1.30436	5.42056e-07	-1.35723	3.58526e-05
Pcdhb9	-1.2824	0.019651	-1.37047	0.0148082
Mgarp	-1.04261	2.44944e-05	-1.5975	0.000189548
Lingo1	-1.45351	1.01774e-08	-1.15859	0.00380056
Pgam1	-1.28447	4.20267e-08	-1.32522	0.000177217
Scn3a	-1.53466	0.000101711	-1.05991	0.0132884
Uqcrh	-1.26168	2.2659e-07	-1.3268	0.0034704
Ndufa4	-1.16885	9.56012e-05	-1.38641	0.00386029
Pla2g2d	-1.22475	0.000609955	-1.25094	0.00700753
Pcdhb16	-1.09855	1.24881e-05	-1.3723	0.000298952
Pcdhb7	-1.23711	0.000448295	-1.22455	0.0422653
Gatsl2	-1.12625	1.88269e-08	-1.33462	5.52783e-05
Cdh22	-1.19796	1.26955e-05	-1.24629	0.0011103
Nptx1	-1.14326	8.27694e-08	-1.29054	0.000102647
Kbtbd11	-1.13562	8.50355e-05	-1.29445	0.000397736
Mt3	-1.23821	9.7248e-05	-1.17582	0.0474759
Olfml3	-1.32408	0.0207389	-1.07277	0.000451325
Tuba1b	-1.36313	2.40381e-08	-1.01616	0.00231776
Pxdn	-1.06634	9.67711e-07	-1.30375	0.00712101
G6pc2	-1.04831	3.45991e-08	-1.30195	0.0004005
Egln1	-1.05414	3.68543e-07	-1.27761	5.34374e-05
Zim1	-1.0427	0.000471397	-1.2704	0.000763284
Hapln1	-1.17057	0.0147999	-1.12964	0.00654642
Ndrg2	-1.18986	0.000166033	-1.09925	0.000523428
Olfml2b	-1.04624	0.000994927	-1.22374	0.000282222
Pcdhb22	-1.24504	0.0446848	-1.01435	0.000285246
Epm2a	-1.15477	0.000208426	-1.08301	0.000396613
Actg1	-1.1745	3.91877e-08	-1.04224	0.000604796
Sncb	-1.09592	3.68904e-05	-1.10804	0.000249797
Igfals	-1.09396	0.000496131	-1.09688	0.00201146
Pgm2	-1.04435	2.56497e-06	-1.11749	7.38145e-05
Ly6e	-1.11644	7.22491e-08	-1.02371	0.000143286
Timp2	-1.06782	4.47048e-06	-1.05827	0.000779237
Tpgs2	-1.02576	1.95316e-05	-1.01213	0.00117475

### Sheet: MIN6_down_aTC1_up_24h
genes	MIN6_logFC	MIN6_FDR	aTC1_logFC	aTC1_FDR	logFC_diff
Atp2a3	-0.664073	4.23708e-06	4.33177	8.52626e-06	4.99584
P2ry1	-1.32333	1.43672e-07	1.93101	0.00315431	3.25435
BB557941	-1.55982	0.00537662	1.44984	0.00855531	3.00966
Dlg2	-0.475062	0.0177852	2.38399	6.1254e-05	2.85905
Gng12	-1.60558	7.03197e-11	0.986208	0.00185937	2.59179
Evpl	-0.756816	0.00514394	1.55472	0.0488933	2.31154
Pbx3	-0.759573	1.51385e-06	1.17458	0.0307328	1.93415
Spry4	-0.918009	0.000560679	0.630702	0.0237091	1.54871

### Sheet: MIN6_up_aTC1_up_24h
genes	MIN6_logFC	MIN6_FDR	aTC1_logFC	aTC1_FDR
Hhipl1	6.20987	5.68877e-13	8.56242	0.000630634
Fibin	5.82079	0.0118376	8.50095	0.000437362
Otog	5.9217	9.18733e-07	7.49837	5.181e-06
Cdsn	6.27253	5.41618e-10	6.52826	5.181e-06
Lcn2	7.52278	4.15472e-14	4.66228	0.0010849
Mamdc2	5.29517	3.8597e-13	6.88229	2.59581e-06
Wwtr1	5.87701	1.51991e-09	5.30383	7.07456e-05
Taf7l	4.65779	4.77454e-07	6.22389	0.000158478
Steap1	5.65285	3.26548e-08	4.78263	0.000128494
Pi16	5.17511	1.51778e-10	5.14427	0.00108699
Saa3	6.40952	7.87772e-07	3.68754	0.000646159
Car6	5.01463	7.65894e-07	4.82254	5.43754e-05
Soat2	4.27301	2.84563e-06	5.51188	1.8709e-05
Bach2os	3.89296	0.00219067	5.85496	7.14914e-06
Traf3ip3	4.62472	0.000627469	4.93462	0.000112286
Cntnap3	2.41518	0.0154858	6.86636	0.0119384
Cyb5r2	5.085	7.98768e-06	3.9625	0.000735026
Cp	5.60069	3.02102e-11	3.33107	0.00275386
Plce1	3.9541	0.00927161	4.79239	8.73374e-08
Sspo	5.0656	3.65031e-06	3.51735	7.59899e-05
Akr1b7	3.30126	0.00052582	5.2425	7.29224e-06
Apobr	4.15065	1.66895e-05	4.35387	0.00210819
Cox6a2	2.48946	1.43646e-09	5.76936	7.14914e-06
Trib3	4.19962	3.10475e-14	2.96681	2.15429e-05
Gpnmb	5.56552	1.59206e-12	1.54431	0.000183237
Dysf	3.80924	0.00200425	3.2813	2.4593e-05
Zcchc12	3.7025	1.46568e-07	3.32586	0.000234404
Slc7a11	3.78776	3.49458e-11	2.87955	3.82958e-07
P2rx7	5.09132	2.98325e-08	1.56716	0.0096207
Atf3	3.88338	5.68877e-13	2.7295	2.71955e-06
Trim66	2.13531	0.00029865	4.31426	8.73374e-08
L1cam	2.05313	2.16939e-09	4.31122	3.82958e-07
Scd3	2.53516	1.19249e-10	3.80841	3.23338e-05
Ppp1r15a	3.53065	5.39863e-14	2.62483	6.12833e-07
Cth	3.73156	1.38723e-11	2.33995	5.1992e-05
Ddit3	3.09553	7.21337e-13	2.96179	7.14914e-06
4921507L20Rik	2.52291	0.00510537	3.50341	0.000851652
Myc	3.08357	2.12326e-12	2.8777	7.29224e-06
Slc7a3	3.78524	2.39889e-12	2.01774	0.000127826
Stbd1	3.63442	7.21337e-13	2.16722	3.59032e-06
Ddr2	3.40886	9.92851e-13	2.36821	2.2391e-05
B230209E15Rik	2.13184	3.06062e-05	3.54898	0.00909702
Extl1	3.37925	8.97346e-08	2.23226	2.18652e-05
Klf15	3.97822	1.86781e-06	1.59384	6.34063e-05
Bhlha15	2.32588	2.45808e-11	3.17023	1.38606e-05
Slc6a9	3.15969	5.68877e-13	2.31699	9.9936e-07
P2rx3	2.94985	5.10958e-09	2.45093	5.11038e-05
Lhfpl2	3.94364	3.10475e-14	1.45119	7.29224e-06
Ppp1r16b	4.09898	1.08378e-11	1.14358	2.18652e-05
Bcat1	4.08548	1.07983e-12	1.13094	1.90626e-05
Cyb5r1	2.54486	2.03398e-13	2.54204	1.04416e-05
E030011O05Rik	2.03157	0.0250131	3.01467	0.0171793
Nupr1	3.10277	5.13131e-13	1.86165	1.48546e-05
Sstr2	3.3296	0.000292145	1.59499	0.0378339
Akna	2.15328	1.43646e-09	2.72523	2.37076e-06
Prkcd	1.04474	9.73068e-08	3.7805	0.000214669
Chac1	3.29493	3.8597e-13	1.41795	0.000417109
Acot2	2.43631	1.9514e-11	2.12461	1.00457e-05
Ciart	2.91175	2.52589e-10	1.6404	7.07456e-05
Rhoc	2.21578	1.321e-09	2.32345	0.0226651
Cebpb	2.59942	5.04716e-10	1.91307	0.00241183
Fads3	2.31093	7.87772e-07	2.18655	0.00168158
Angptl6	2.45177	7.4403e-12	2.03851	0.000890992
Masp1	3.27586	7.88981e-05	1.20355	0.00223942
Aloxe3	2.06213	0.000272608	2.37288	0.0227895
Dennd2d	1.63024	1.13451e-08	2.74247	5.5676e-05
Stard5	2.32554	1.22456e-07	1.92736	2.71955e-06
Jdp2	2.46218	1.84049e-07	1.69621	0.000516987
Lamc2	1.49667	0.000310891	2.6583	0.0140791
Arhgef2	2.44938	1.5572e-12	1.67329	5.78031e-06
Aldh1l2	2.7661	5.6643e-14	1.33089	6.34063e-05
Bglap3	2.2062	0.03606	1.88345	0.034812
Fam129a	2.85447	1.66282e-13	1.15234	6.53059e-05
Arid5a	1.73556	2.08026e-10	2.13613	2.59581e-06
Fbln5	1.66044	4.42297e-06	2.17273	4.74243e-05
Drp2	1.88646	1.55995e-07	1.92356	6.53059e-05
Fkbp11	2.26111	1.43646e-09	1.51658	0.00328583
Kcnt2	1.82658	3.89678e-07	1.93519	0.0042338
Lck	1.91403	9.63187e-09	1.80052	0.000113298
Gm11974	2.53701	5.0962e-08	1.17674	0.00507899
Pkp2	1.31913	0.00716914	2.38238	0.0122579
Phgdh	2.28798	2.33738e-11	1.36005	8.24564e-05
Paqr3	1.3889	1.99364e-08	2.21599	1.48546e-05
Snhg12	2.34464	2.29136e-08	1.20252	0.00731395
Cyp27b1	1.83647	0.000254867	1.68245	0.000520144
1700013F07Rik	2.04433	0.00372767	1.4327	0.000709645
Stc2	1.46105	0.00122911	1.97961	0.000462123
Slc1a5	2.26916	3.34734e-11	1.14818	0.000702138
Myom1	2.18767	3.67499e-05	1.19238	0.00252159
Avpi1	1.76462	2.28513e-05	1.61533	0.00380894
Psph	1.95249	1.47627e-09	1.36489	0.00108699
Sesn2	2.23847	5.3469e-12	1.07288	5.51705e-05
Pdzd7	1.90293	4.24503e-06	1.40211	0.00731591
Hspa5	1.58433	2.73982e-10	1.68053	6.56285e-05
Amz1	2.01059	0.03199	1.24295	0.0162513
2410006H16Rik	1.9829	2.29448e-09	1.27013	0.00445441
Phf10	1.73635	2.9069e-11	1.5118	9.21112e-05
Taf15	1.7657	6.32068e-09	1.44761	0.000234404
D330041H03Rik	1.77312	6.81811e-05	1.42342	0.00124072
Atf6	1.7293	1.28039e-11	1.44368	2.12429e-05
Elmsan1	1.93121	3.34664e-11	1.22703	2.12429e-05
Mknk1	1.46008	1.53351e-09	1.69548	7.14914e-06
Fmn1	1.18641	3.36301e-05	1.96853	0.00458054
Recql4	1.73099	3.33186e-08	1.38439	2.15429e-05
Xpot	1.93819	1.72236e-11	1.14747	1.48546e-05
Pparg	1.85136	0.000896759	1.22618	0.00703854
Dnajb9	1.66767	3.44705e-10	1.39039	0.000190585
Atf5	1.44512	3.37719e-09	1.60027	1.8709e-05
Gpr85	1.30942	7.33166e-08	1.7078	5.27366e-05
Gtpbp2	1.89372	2.24321e-11	1.12182	0.000167729
Slc7a1	1.97453	6.63153e-11	1.0165	0.0001732
A630095E13Rik	1.34071	4.3653e-05	1.63071	0.00510298
Inpp4b	1.01838	8.39835e-07	1.94923	0.000509069
Tcea1	1.56319	2.29861e-11	1.39579	0.000116841
Gnpnat1	1.85984	4.20287e-11	1.07595	9.88689e-05
Hspa9	1.82238	5.829e-12	1.0962	0.000247201
Tapbpl	1.60086	2.47367e-09	1.30823	6.34063e-05
Csn3	1.29331	1.7527e-07	1.61154	0.0178213
Snx33	1.48914	2.8107e-08	1.38173	0.000411102
Tgif1	1.80653	2.88374e-09	1.06108	0.000125647
Mospd1	1.5191	0.000117898	1.33818	2.18652e-05
Erlin1	1.39269	7.87838e-09	1.45309	2.93013e-06
Tlr2	1.54816	0.0316183	1.28231	0.00969899
Klf4	1.46354	6.33483e-08	1.3523	0.000128494
Dtx4	1.64118	7.15784e-07	1.17015	0.00311841
Eprs	1.59495	5.2058e-11	1.18412	0.000461202
Otub2	1.50046	2.58519e-09	1.22336	0.000586388
Vimp	1.37045	1.43646e-09	1.33355	3.45649e-05
Tars	1.67142	1.97591e-10	1.01554	0.000190585
Cebpg	1.63039	8.16084e-10	1.02773	2.83408e-05
Dus4l	1.42964	5.67711e-06	1.21372	3.22279e-05
Mtss1l	1.5454	4.03797e-10	1.07428	0.00407425
Lonp1	1.40492	1.82452e-10	1.20832	0.00083732
Txnip	1.57708	3.27809e-05	1.0325	0.000154618
Cnppd1	1.22784	3.55464e-08	1.32988	0.000357609
Fyn	1.18973	4.3141e-08	1.36639	2.2391e-05
Slc38a7	1.41206	3.07493e-09	1.13736	3.6056e-05
Arl14ep	1.46574	1.64098e-09	1.08101	3.49297e-05
Eif3c	1.25631	3.09101e-10	1.28306	0.00015655
Wfs1	1.13712	3.01532e-09	1.39112	7.15906e-05
Snai2	1.20993	5.40943e-06	1.31456	0.00480967
Klf11	1.32541	6.57561e-08	1.1889	8.41695e-05
Rhbdd1	1.34425	5.16763e-09	1.15594	0.000128494
Sec24d	1.02164	1.34433e-07	1.47839	9.3715e-05
Fzd4	1.23814	2.99762e-06	1.26035	0.000410426
Mdfic	1.47976	6.74398e-05	1.0158	0.00114885
Dennd4a	1.31717	1.51991e-09	1.16864	6.00827e-05
Slc18a1	1.05583	0.000277651	1.41983	0.00687899
Hyou1	1.15407	5.94623e-09	1.31472	3.23338e-05
Ifrd1	1.34136	2.46067e-09	1.08829	5.43754e-05
Isg20	1.34489	1.65428e-09	1.03697	0.000434387
Gnat2	1.35676	0.000602076	1.01147	0.00160688
Ascc2	1.21854	1.60455e-08	1.14966	6.29764e-05
Gm15663	1.09388	1.55268e-06	1.27207	0.000251049
Chchd10	1.28597	2.33581e-09	1.03339	0.00268778
Leprotl1	1.17516	1.76627e-09	1.12309	0.000158478
Rassf10	1.12553	0.000616941	1.06166	0.00851573
Dock5	1.04167	1.68948e-07	1.12647	0.000390518
Cd274	1.00735	7.8429e-06	1.1163	0.00935518
Glce	1.02719	2.63576e-08	1.06933	3.72742e-05
Lrrfip2	1.00686	7.41559e-07	1.088	0.0022566

### Sheet: MIN6_up_aTC1_down_24h
genes	MIN6_logFC	MIN6_FDR	aTC1_logFC	aTC1_FDR	logFC_diff
Sprr1a	3.09698	1.21546e-09	-1.07598	0.0159613	4.17296
Grb10	2.66477	0.00115436	-0.388378	0.0202764	3.05315
Loxl3	1.56035	0.0433167	-1.37258	0.00139904	2.93293
C2cd4c	0.647085	0.000977185	-2.13028	0.000320035	2.77737
Tnfaip3	1.1002	5.14317e-05	-1.64422	6.00827e-05	2.74441
Bmf	0.669309	0.00243161	-1.91138	0.00310447	2.58068
Ier3	0.823696	0.000909307	-1.57847	0.000357609	2.40216
Entpd3	0.683058	8.63468e-06	-1.58054	0.0274901	2.2636
Mafb	0.862356	0.0385222	-1.16885	0.00310447	2.03121
Cyp7b1	1.12575	1.47463e-05	-0.745889	0.0125397	1.87164
Gm15760	1.08326	0.0362704	-0.774296	0.0258666	1.85755
Anxa2	0.864385	6.77882e-05	-0.927644	0.0048604	1.79203
Lbh	1.02968	5.65735e-08	-0.697761	0.00927802	1.72744
Sned1	0.697856	0.0165159	-1.02274	0.00305528	1.7206
Hspb8	0.740045	0.000266046	-0.872556	0.00837857	1.6126
Ypel4	0.956815	4.61288e-05	-0.633151	0.0214105	1.58997
Nxpe4	0.510454	0.0385672	-1.01642	0.0126562	1.52688

### Sheet: MIN6_down_aTC1_down_24h
genes	MIN6_logFC	MIN6_FDR	aTC1_logFC	aTC1_FDR
Smtnl2	-2.06649	0.000488521	-4.09094	0.00356161
Apof	-3.53119	0.000158756	-1.66576	0.000358398
Unc13c	-2.35446	9.29762e-07	-2.82965	0.00114885
Cbr2	-2.40384	0.00233441	-2.3651	0.00967912
Cbln3	-1.14493	0.00837942	-3.5317	0.000155913
Mgarp	-1.92723	6.10721e-09	-2.72875	1.48546e-05
Trpm5	-1.66757	1.10112e-09	-2.90791	0.000961664
Htra4	-2.08603	0.0137029	-2.4011	0.000305748
Colgalt2	-2.20086	2.89631e-08	-2.22028	7.29224e-06
Stc1	-2.13209	2.1597e-10	-2.17869	1.48546e-05
St8sia1	-2.33744	3.91844e-10	-1.96051	9.3715e-05
Sv2b	-1.83678	1.05583e-08	-2.44687	0.00465211
Olfml3	-2.30726	0.000338892	-1.92925	3.72742e-05
Th	-1.54764	5.16763e-09	-2.63727	2.79213e-05
Chrna4	-2.16966	3.43491e-08	-1.92555	0.00150143
Gm12522	-1.92499	0.00420002	-2.16978	0.000851514
Amdhd1	-1.88754	0.00107556	-2.14402	5.181e-06
Kctd12b	-1.75421	0.000238957	-2.27062	0.00243825
Nhlh2	-2.63516	0.00226525	-1.37785	0.0111494
1500009C09Rik	-1.89655	0.0434022	-2.08345	0.00190513
Zpld1	-2.35221	0.0370282	-1.61333	0.0128589
Ak4	-1.18289	7.35027e-06	-2.67768	0.00223942
Cnih2	-2.17813	1.57211e-09	-1.67112	0.000437662
Kcnab2	-1.71269	9.63322e-08	-2.07346	2.59581e-06
Trf	-1.78978	5.23275e-05	-1.96334	0.0227519
Dgkb	-2.22604	5.74865e-10	-1.49051	0.000667173
Btbd17	-1.29903	1.73888e-07	-2.37814	0.000109024
Dapl1	-1.40466	0.00321312	-2.26552	0.000336195
Ptgr1	-2.31302	1.47516e-05	-1.29221	0.0256672
Nptx1	-1.74307	7.94167e-11	-1.82717	1.48546e-05
Aqp11	-1.84964	1.8435e-06	-1.69141	0.00766675
Erich3	-1.6754	1.86797e-06	-1.79329	0.00323941
3632451O06Rik	-1.62195	1.82035e-06	-1.80391	3.32213e-05
Ncmap	-1.15536	0.00833236	-2.23339	0.00234212
Sat2	-1.0647	0.000423013	-2.305	0.000477882
Slc16a3	-1.66216	1.79327e-08	-1.69848	0.0174768
Lrtm2	-1.03232	0.0348867	-2.23843	0.000667173
Hepacam2	-1.45358	2.55379e-09	-1.77486	0.00102973
Slitrk6	-2.03478	4.09792e-12	-1.17182	0.000542441
Tnfsf10	-1.48304	3.22003e-05	-1.71832	0.000646627
Cdh22	-1.42027	3.29869e-07	-1.78	0.000347618
Bnip3	-1.30279	1.99364e-08	-1.89132	0.000104905
Kbtbd11	-1.54677	6.2766e-07	-1.60065	0.000123408
Dpp10	-1.98553	2.6165e-11	-1.14242	4.78488e-05
Tmem27	-1.59299	9.44129e-10	-1.50326	0.000288935
Dusp15	-1.56569	3.00769e-07	-1.52083	0.000713258
Prlr	-2.01866	1.37396e-11	-1.06724	0.000908838
Gatsl2	-1.51546	7.03197e-11	-1.56862	1.81945e-05
Pfkfb3	-1.48868	3.69974e-09	-1.58702	0.000285777
Hspa12a	-1.80361	7.13354e-11	-1.26749	6.56285e-05
Cyp2s1	-1.30539	8.79099e-06	-1.76437	0.0210121
Myo16	-1.60207	0.000219395	-1.40227	0.00991887
Nlgn1	-1.71207	9.46428e-08	-1.27419	0.0274901
Apold1	-1.59604	0.000102308	-1.37385	0.000600755
Pla2g2d	-1.41007	3.5045e-05	-1.5431	0.00621623
Pnmal2	-1.06092	6.91983e-08	-1.87973	4.1731e-05
Aldoc	-1.3818	4.27135e-06	-1.53828	8.23369e-05
Lrp2bp	-1.1189	0.0148056	-1.77463	0.00466081
Pcdhgc5	-1.47349	0.000125495	-1.41145	0.000713258
Prelid2	-1.1552	0.000114342	-1.72804	0.0420511
Itm2a	-1.39535	0.0141435	-1.47727	0.0249933
Naaladl1	-1.2023	0.0226792	-1.63508	0.000117951
St6gal1	-1.23048	6.56076e-05	-1.58514	0.0466058
B3gat1	-1.64291	3.18266e-08	-1.15384	0.00480154
Tubb4a	-1.12008	9.8209e-07	-1.67392	5.98601e-05
Sncb	-1.62412	1.13064e-07	-1.15988	0.000184368
Scn3a	-1.0701	0.000297436	-1.71369	0.00315852
Pim2	-1.32115	1.11657e-08	-1.4368	6.61651e-05
Mpp2	-1.43572	9.87367e-10	-1.30232	1.75386e-05
Figf	-1.44225	7.64046e-06	-1.28219	0.00501355
Ldha	-1.34567	1.25198e-07	-1.35994	0.00222416
Ociad2	-1.69248	2.37743e-07	-1.00349	0.0149622
Svop	-1.20701	6.02358e-06	-1.45202	0.00252159
Ndst4	-1.4408	0.0208729	-1.20606	0.00118736
Slc8a2	-1.19468	1.75727e-06	-1.43696	0.00252159
Hpca	-1.21544	1.48277e-08	-1.40364	0.000735026
Nyap2	-1.47608	1.43658e-05	-1.13783	0.0169482
Tmem44	-1.42017	0.00203412	-1.17494	0.00937192
Dnm3	-1.09627	6.36678e-06	-1.49029	0.0127858
Dbn1	-1.29759	5.65735e-08	-1.2835	0.0104967
Fam162a	-1.3841	3.13118e-08	-1.18463	0.00875828
Atp1b2	-1.12329	2.21834e-07	-1.44405	0.0020689
Ctnnbip1	-1.0754	8.20002e-08	-1.48581	0.000221011
Heg1	-1.53941	1.23089e-10	-1.00521	0.00933368
Loxl2	-1.37731	5.14751e-10	-1.16308	6.23631e-05
Gng7	-1.08942	0.000780755	-1.45	0.000338316
Sh3pxd2b	-1.44369	2.69228e-08	-1.04722	0.000143404
Ptchd2	-1.07731	8.13041e-06	-1.41128	0.00457262
1500009L16Rik	-1.2381	5.75228e-08	-1.21124	0.0127417
Pdk1	-1.24106	3.55677e-09	-1.20363	0.000123408
Tagln3	-1.34006	0.000131319	-1.08692	0.00087831
Eno1b	-1.36796	8.46033e-07	-1.05542	0.00499321
Rtkn2	-1.13949	4.29942e-07	-1.27303	1.27726e-05
Sgpp2	-1.33462	1.65879e-08	-1.0437	0.00113682
Tet1	-1.03417	4.56674e-07	-1.32858	0.000261821
Rab37	-1.22532	2.57458e-07	-1.1282	6.68573e-05
Zfp811	-1.24206	0.00108599	-1.10592	0.00221525
Gpi1	-1.30186	5.17701e-09	-1.0322	0.000210829
Pcdh20	-1.00155	0.0183449	-1.3306	0.000305748
Ankle1	-1.18409	0.000149857	-1.13859	0.000402814
Slc44a3	-1.14359	2.42025e-09	-1.16116	4.70681e-05
Pgm2	-1.12011	2.39693e-07	-1.17664	4.59053e-05
Upp1	-1.25279	0.000576294	-1.03917	0.00051707
Gstt1	-1.10541	0.000545167	-1.17746	0.0302813
Apod	-1.15218	0.0103528	-1.12336	0.00442298
Ccdc74a	-1.247	0.0382749	-1.02787	0.00189794
Atp7b	-1.23323	1.73636e-06	-1.0415	0.00137915
Dnajc12	-1.06991	3.16118e-07	-1.19806	0.000486527
Pgam1	-1.24237	9.63187e-09	-1.02163	0.000724195
Tuba8	-1.1185	0.0264269	-1.12962	0.00985879
Cyb5r3	-1.0332	2.12789e-08	-1.12642	3.32213e-05
Per3	-1.10858	1.50488e-05	-1.04194	0.00142282
Sbk1	-1.00562	2.38776e-05	-1.12666	0.000236278
Mgat3	-1.03677	8.5132e-07	-1.08173	0.00116894
Srgap3	-1.08783	0.000688431	-1.01977	0.00323941
Bsg	-1.09145	3.05651e-07	-1.0157	0.000595794
Marcks	-1.08026	7.12437e-09	-1.01724	0.000122849
Magee1	-1.03525	2.01575e-07	-1.05593	3.49297e-05
Syt3	-1.03744	1.07142e-05	-1.00301	0.00102663

### Sheet: Summary
Category	N_Genes
MIN6_down_aTC1_up_6h	5
MIN6_up_aTC1_up_6h	140
MIN6_up_aTC1_down_6h	27
MIN6_down_aTC1_down_6h	53
MIN6_down_aTC1_up_24h	8
MIN6_up_aTC1_up_24h	161
MIN6_up_aTC1_down_24h	17
MIN6_down_aTC1_down_24h	119
